# Conformational Dynamics and Catalytic Backups in a Hyper-Thermostable Engineered Archaeal Protein Tyrosine Phosphatase

**DOI:** 10.1101/2025.03.26.645524

**Authors:** Dariia Yehorova, Nikolas Alansson, Ruidan Shen, Joshua M. Denson, Michael Robinson, Valeria A. Risso, Nuria Ramirez Molina, J. Patrick Loria, Eric A. Gaucher, Jose M. Sanchez-Ruiz, Alvan C. Hengge, Sean J. Johnson, Shina C. L. Kamerlin

## Abstract

Protein tyrosine phosphatases (PTPs) are a family of enzymes that play important roles in regulating cellular signaling pathways. The activity of these enzymes is regulated by the motion of a catalytic loop that places a critical conserved aspartic acid side chain into the active site for acid-base catalysis upon loop closure. These enzymes also have a conserved phosphate binding loop that is typically highly rigid and forms a well-defined anion binding nest. The intimate links between loop dynamics and chemistry in these enzymes make PTPs an excellent model system for understanding the role of loop dynamics in protein function and evolution. In this context, archaeal PTPs, which have evolved in extremophilic organisms, are highly understudied, despite their unusual biophysical properties. We present here an engineered chimeric PTP (ShufPTP) generated by shuffling the amino acid sequence of five extant hyperthermophilic archaeal PTPs. Despite ShufPTP’s high sequence similarity to its natural counterparts, ShufPTP presents a suite of unique properties, including high flexibility of the phosphate binding P-loop, facile oxidation of the active site cysteine, mechanistic promiscuity, and most notably, hyperthermostability, with a denaturation temperature likely >130 °C (>8 °C higher than the highest recorded growth temperature of any archaeal strain). Our combined structural, biochemical, biophysical and computational analysis provides insight both into how small steps in evolutionary space can radically modulate the biophysical properties of an enzyme, and showcase the tremendous potential of archaeal enzymes for biotechnology, to generate novel enzymes capable of operating under extreme conditions.

**Table of Contents Graphic:** 
