## Supplementary Data for "Conformational Dynamics and Catalytic Backups in a Hyper-Thermostable Engineered Archaeal Protein Tyrosine Phosphatase"

### Sheet: Sheet1
Property	ShufPTP	TgPTP	TraPTP	TsiPTP	TclePTP	Tk-PTP	SsoPTP	TcelPTP		PTP1B	YopH	SHP1	TcPTP		VHZ
Ala	0.067	0.06	0.093	0.053	0.06	0.061	0.019	0.067		0.04	0.088	0.05	0.041		0.093
Arg	0.1	0.1	0.113	0.107	0.093	0.102	0.056	0.1		0.059	0.077	0.057	0.06		0.093
Asn	0.007	0	0.007	0.013	0	0	0.031	0.007		0.034	0.049	0.044	0.057		0.013
Asp	0.04	0.047	0.04	0.04	0.033	0.048	0.037	0.033		0.056	0.045	0.052	0.057		0.047
Cys	0.007	0.007	0.007	0.007	0.007	0.007	0.006	0.007		0.019	0.015	0.012	0.019		0.027
Gln	0.013	0.013	0.02	0.02	0.013	0.02	0.025	0.02		0.044	0.066	0.064	0.044		0.047
Glu	0.127	0.12	0.107	0.127	0.107	0.143	0.106	0.12		0.093	0.051	0.076	0.076		0.053
Gly	0.053	0.073	0.06	0.067	0.093	0.075	0.099	0.073		0.044	0.073	0.081	0.041		0.093
His	0.013	0.02	0.013	0.013	0.013	0.014	0.012	0.02		0.034	0.03	0.03	0.032		0.033
Ile	0.027	0.04	0.04	0.053	0.06	0.041	0.075	0.033		0.056	0.028	0.052	0.057		0.04
Leu	0.127	0.127	0.113	0.133	0.113	0.109	0.124	0.107		0.09	0.098	0.079	0.085		0.12
Lys	0.053	0.027	0.047	0.04	0.04	0.041	0.062	0.047		0.072	0.032	0.072	0.063		0.02
Met	0.033	0.027	0.033	0.027	0.027	0.041	0.025	0.047		0.034	0.028	0.018	0.028		0.013
Phe	0.033	0.033	0.033	0.027	0.04	0.027	0.012	0.033		0.044	0.013	0.029	0.041		0.047
Pro	0.053	0.053	0.04	0.04	0.053	0.048	0.043	0.047		0.069	0.043	0.04	0.05		0.087
Ser	0.06	0.067	0.067	0.06	0.067	0.048	0.068	0.047		0.075	0.094	0.067	0.079		0.033
Thr	0.027	0.033	0.013	0.04	0.04	0.02	0.043	0.027		0.04	0.071	0.057	0.054		0.04
Trp	0.027	0.027	0.027	0.027	0.027	0.027	0.037	0.033		0.019	0.002	0.015	0.019		0.007
Tyr	0.027	0.027	0.013	0.027	0.013	0.02	0.043	0.013		0.028	0.019	0.042	0.041		0.027
Val	0.107	0.1	0.113	0.08	0.1	0.109	0.075	0.12		0.05	0.079	0.062	0.057		0.067
Tot neg (Asp+Glu)	25	25	22	25	21	28	23	23		48	45	76	42		15		These just track with size so less meaningful
Tot pos (Arg + Lys)	23	19	24	22	20	21	19	22		42	51	77	39		17
Instability index (II)	63.15	58.64	70.12	64.84	60.29	54.6	50.59	61.79		43.08	41.97	44.88	49.16		41.84
<40 = stable, > 40 = unstable
Alphatic index	97.4	100	102	101.3	102.6	96.05	100.99	96.07		75.61	80.85	74.2	75.93		91.07
GRAVY score	-0.243	-0.148	-0.105	-0.283	0.007	-0.274	-0.262	-0.155		-0.608	-0.442	-0.687	-0.594		-0.129
-ve hydrophilic +ve hydrophobic
Growth Temperature (deg C)	> 130	80-88	88	85	85	85	~80	80			26
Properties calculated using ProtParam / Expasy
- Arg and Tyr significantly more frequent in thermophiles				We see same trend, more frequent Arg, less frequent Cys and Ser
- Cys and ser significantly less frequent in thermophiles				Tyr is within variation
-Thermophiles have a higher fraction of residues in α-helices				Additionally see slightly less frequent Gln and more frequent Glu and Leu in thermophiles
- Thermophiles avoid Pro in α-helices to a greater extent				Thermophiles have higher instability indices, higher aliphatic scores, more negative gravy scores
https://academic.oup.com/peds/article/13/3/179/1466666				VHZ is particularly interesting as it has a catalytic backup and is an "unusual" PTP, and shares some properties with archaea
YopH - 26C optimal growth temperature, 37C induces expression				However: Can't separate between thermophiles, just thermophiles and mesophiles largely
https://bmcmicrobiol.biomedcentral.com/articles/10.1186/1471-2180-1-22
Proteins with high thermal stability have higher alphatic indices
https://pubmed.ncbi.nlm.nih.gov/7462208/
SSoPTP Growth (80-85C depending on strain)
https://pubmed.ncbi.nlm.nih.gov/2512283/
TkPTP optimal growth temperature
https://pmc.ncbi.nlm.nih.gov/articles/PMC2685570/
